# Mutational impact and signature of ionizing radiation

**DOI:** 10.1101/2021.01.12.426324

**Authors:** Jeonghwan Youk, Hyun Woo Kwon, Joonoh Lim, Eunji Kim, Ryul Kim, Seongyeol Park, Kijong Yi, Sara Jeon, Jinwook Choi, Hyelin Na, Eun-Seok Lee, Young-Won Cho, Dong-Wook Min, Hyojin Kim, Yeong-Rok Kang, Si Ho Choi, Min Ji Bae, Chang Geun Lee, Joon-Goon Kim, Young Seo Kim, Dong Soo Lee, Tae You Kim, Taeyun Ku, Su Yeon Kim, Joo-Hyeon Lee, Bon-Kyoung Koo, Hyunsook Lee, On Vox Yi, Eon Chul Han, Ji Hyun Chang, Kyung Su Kim, Tae Gen Son, Young Seok Ju

**Affiliations:** Graduate School of Medical Science and Engineering, Korea Advanced Institute of Science and Technology (KAIST), Daejeon 34141, Republic of Korea; Department of Molecular Medicine and Biopharmaceutical Sciences, Graduate School of Convergence Science and Technology, Seoul National University, Seoul, Republic of Korea; Department of Nuclear Medicine, Korea University College of Medicine, Seoul, Republic of Korea; Department of Radiation Oncology, Korea Institute of Radiological and Medical Sciences, Seoul, Republic of Korea; Department of Radiation Oncology, Seoul National University College of Medicine, Seoul, Republic of Korea; Department of Biological Sciences & IMBG, Seoul National University. 1 Gwanak-ro, Gwanak-gu, Seoul 08826, Republic of Korea; Wellcome - MRC Cambridge Stem Cell Institute, Jeffrey Cheah Biomedical Centre, University of Cambridge, Cambridge, UK; Department of Physiology, Development and Neuroscience, University of Cambridge, Cambridge, UK; Institute of Molecular Biotechnology of the Austrian Academy of Sciences (IMBA), Vienna Biocenter (VBC), Dr. Bohr-Gasse 3, 1030 Vienna, Austria; Research Center, Dongnam Institute of Radiological and Medical Science, Busan, Republic of Korea; Cancer Research Institute, Seoul National University, Seoul, Republic of Korea; KI for Health Science and Technology, KAIST, Daejeon 34141, Republic of Korea; Department of Nuclear Medicine, Seoul National University College of Medicine, Seoul, Republic of Korea; Department of Internal Medicine, Seoul National University Hospital, Seoul, Republic of Korea; Department of Breast Surgery, Dongnam Institute of Radiological and Medical Science, Busan, Republic of Korea; Department of Surgery, Dongnam Institute of Radiological and Medical Science, Busan, Republic of Korea; Department of Radiation Oncology, Seoul National University Hospital, Seoul, Republic of Korea; Department of Radiation Oncology, Dongnam Institute of Radiological and Medical Science, Busan, Republic of Korea; Department of Radiation Oncology, Ewha Womans University College of Medicine, Seoul, Republic of Korea

## Abstract

Whole-genome sequencing (WGS) of human tumors and normal cells exposed to various carcinogens has revealed distinct mutational patterns that provide deep insights into the DNA damage and repair processes. Although ionizing radiation (IR) is conventionally known as a strong carcinogen, its genome-wide mutational impacts have not been comprehensively investigated at the single-nucleotide level. Here, we explored the mutational landscape of normal single-cells after exposure to the various levels of IR. On average, 1 Gy of IR exposure generated ∼16 mutational events with a spectrum consisting of predominantly small nucleotide deletions and a few characteristic structural variations. In ∼30% of the post-irradiated cells, complex genomic rearrangements, such as *chromoplexy, chromothripsis*, and breakage-fusion-bridge cycles, were resulted, indicating the stochastic and chaotic nature of DNA repair in the presence of the massive number of concurrent DNA double-strand breaks. These mutational signatures were confirmed in the genomes of 22 IR-induced secondary malignancies. With high-resolution genomic snapshots of irradiated cells, our findings provide deep insights into how IR-induced DNA damage and subsequent repair processes operate in mammalian cells.
