## Supplementary_Table_1 for "Mutational impact and signature of ionizing radiation"

### Sheet: Sheet1
Sample ID	Dose (Gy)	Irradiation type	Tissue	Experimental batch	Germline ID	In vitro culture duration until FACS	Species	Strain	Clonality	Mother sample ID	Library	Mouse age at sacrifice
PA_0Gy_1	0	invitro	pancreas	A	Germline_N1	39	mouse	B6	monoclonal	PA_0Gy_10	Truseq_PCRfree	7w
PA_0Gy_2	0	invitro	pancreas	A	Germline_N1	39	mouse	B6	monoclonal	PA_0Gy_10	Truseq_PCRfree	7w
PA_0Gy_3	0	invitro	pancreas	A	Germline_N1	39	mouse	B6	monoclonal	PA_0Gy_10	Truseq_PCRfree	7w
PA_0Gy_4	0	invitro	pancreas	A	Germline_N1	39	mouse	B6	monoclonal	PA_0Gy_10	Truseq_PCRfree	7w
PA_0Gy_5	0	invitro	pancreas	A	Germline_N1	39	mouse	B6	monoclonal	PA_0Gy_10	Truseq_PCRfree	7w
PA_0Gy_6	0	invitro	pancreas	B	Germline_N1	59	mouse	B6	monoclonal	PA_0Gy_10	Truseq_PCRfree	7w
PA_0Gy_7	0	invitro	pancreas	B	Germline_N1	59	mouse	B6	monoclonal	PA_0Gy_10	Truseq_PCRfree	7w
PA_0Gy_8	0	invitro	pancreas	B	Germline_N1	59	mouse	B6	monoclonal	PA_0Gy_10	Truseq_PCRfree	7w
PA_0Gy_14	0	invitro	pancreas	A	Germline_N1	39	mouse	B6	dominant-clonal	PA_0Gy_10	Truseq_PCRfree	7w
PA_0Gy_9	0	invitro	pancreas	B	Germline_N1	59	mouse	B6	monoclonal	PA_0Gy_10	Truseq_PCRfree	7w
PA_0Gy_10	0	invitro	pancreas	MA	Germline_N1	17	mouse	B6	monoclonal	NA	Truseq_PCRfree	7w
LI_0Gy_1	0	invivo	liver	D	Germline_0Gy_1P	17	mouse	Balb/c	monoclonal	NA	Truseq_PCRfree	7w
LI_0Gy_2	0	invivo	liver	D	Germline_0Gy_1P	17	mouse	Balb/c	monoclonal	NA	Truseq_PCRfree	7w
BR_0Gy_1	0	invitro	breast	MC	Germline_M3	21	mouse	B6	monoclonal	NA	Truseq_PCRfree	14w
BR_0Gy_2	0	invitro	breast	C1	Germline_M3	61	mouse	B6	monoclonal	BR_0Gy_6	Truseq_PCRfree	14w
PA_0Gy_11	0	invivo	pancreas	D	Germline_0Gy_1P	121	mouse	Balb/c	monoclonal	PA_0Gy_20	Truseq_PCRfree	7w
PA_0Gy_12	0	invivo	pancreas	D	Germline_0Gy_1P	113	mouse	Balb/c	monoclonal	PA_0Gy_11	Truseq_PCRfree	7w
PA_0Gy_13	0	invivo	pancreas	D	Germline_0Gy_1P	113	mouse	Balb/c	monoclonal	PA_0Gy_11	Truseq_PCRfree	7w
PA_1Gy_1	1	invitro	pancreas	A	Germline_N1	39	mouse	B6	monoclonal	PA_0Gy_10	Truseq_PCRfree	7w
PA_1Gy_2	1	invitro	pancreas	A	Germline_N1	39	mouse	B6	monoclonal	PA_0Gy_10	Truseq_PCRfree	7w
PA_0Gy_15	0	invitro	pancreas	B	Germline_N1	59	mouse	B6	dominant-clonal	PA_0Gy_10	Truseq_PCRfree	7w
PA_1Gy_3	1	invitro	pancreas	B	Germline_N1	59	mouse	B6	monoclonal	PA_0Gy_10	Truseq_PCRfree	7w
PA_1Gy_4	1	invitro	pancreas	B	Germline_N1	59	mouse	B6	monoclonal	PA_0Gy_10	Truseq_PCRfree	7w
PA_1Gy_5	1	invitro	pancreas	B	Germline_N1	59	mouse	B6	monoclonal	PA_0Gy_10	Truseq_PCRfree	7w
PA_1Gy_6	1	invitro	pancreas	B	Germline_N1	59	mouse	B6	monoclonal	PA_0Gy_10	Truseq_PCRfree	7w
PA_1Gy_7	1	invitro	pancreas	B	Germline_N1	59	mouse	B6	monoclonal	PA_0Gy_10	Truseq_PCRfree	7w
PA_2Gy_1	2	invitro	pancreas	A	Germline_N1	39	mouse	B6	monoclonal	PA_0Gy_10	Truseq_PCRfree	7w
PA_2Gy_2	2	invitro	pancreas	A	Germline_N1	39	mouse	B6	monoclonal	PA_0Gy_10	Truseq_PCRfree	7w
PA_2Gy_3	2	invitro	pancreas	A	Germline_N1	39	mouse	B6	monoclonal	PA_0Gy_10	Truseq_PCRfree	7w
PA_2Gy_4	2	invitro	pancreas	B	Germline_N1	59	mouse	B6	monoclonal	PA_0Gy_10	Truseq_PCRfree	7w
PA_2Gy_5	2	invitro	pancreas	B	Germline_N1	59	mouse	B6	monoclonal	PA_0Gy_10	Truseq_PCRfree	7w
PA_2Gy_6	2	invitro	pancreas	B	Germline_N1	59	mouse	B6	monoclonal	PA_0Gy_10	Truseq_PCRfree	7w
PA_2Gy_7	2	invitro	pancreas	B	Germline_N1	59	mouse	B6	monoclonal	PA_0Gy_10	Truseq_PCRfree	7w
PA_2Gy_8	2	invitro	pancreas	B	Germline_N1	59	mouse	B6	monoclonal	PA_0Gy_10	Truseq_PCRfree	7w
PA_2Gy_9	2	invitro	pancreas	B	Germline_N1	59	mouse	B6	monoclonal	PA_0Gy_10	Truseq_PCRfree	7w
PA_2Gy_10	2	invitro	pancreas	B	Germline_N1	59	mouse	B6	monoclonal	PA_0Gy_10	Truseq_PCRfree	7w
PA_2Gy_11	2	invitro	pancreas	B	Germline_N1	59	mouse	B6	monoclonal	PA_0Gy_10	Truseq_PCRfree	7w
PA_2Gy_12	2	invitro	pancreas	B	Germline_N1	59	mouse	B6	monoclonal	PA_0Gy_10	Truseq_PCRfree	7w
PA_2Gy_13	2	invitro	pancreas	B	Germline_N1	59	mouse	B6	monoclonal	PA_0Gy_10	Truseq_PCRfree	7w
PA_4Gy_1	4	invitro	pancreas	A	Germline_N1	39	mouse	B6	monoclonal	PA_0Gy_10	Truseq_PCRfree	7w
PA_4Gy_2	4	invitro	pancreas	A	Germline_N1	39	mouse	B6	monoclonal	PA_0Gy_10	Truseq_PCRfree	7w
PA_4Gy_3	4	invitro	pancreas	B	Germline_N1	59	mouse	B6	monoclonal	PA_0Gy_10	Truseq_PCRfree	7w
BR_2Gy_1	2	invitro	breast	C	Germline_M3	74	mouse	B6	dominant-clonal	BR_0Gy_6	Truseq_PCRfree	14w
BR_2Gy_2	2	invitro	breast	C	Germline_M3	74	mouse	B6	dominant-clonal	BR_0Gy_6	Truseq_PCRfree	14w
BR_1Gy_1	1	invitro	breast	C	Germline_M3	74	mouse	B6	dominant-clonal	BR_0Gy_6	Truseq_PCRfree	14w
BR_2Gy_3	2	invitro	breast	C	Germline_M3	74	mouse	B6	dominant-clonal	BR_0Gy_6	Truseq_PCRfree	14w
BR_1Gy_2	1	invitro	breast	C	Germline_M3	74	mouse	B6	dominant-clonal	BR_0Gy_6	Truseq_PCRfree	14w
BR_2Gy_4	2	invitro	breast	C	Germline_M3	74	mouse	B6	dominant-clonal	BR_0Gy_6	Truseq_PCRfree	14w
BR_1Gy_3	1	invitro	breast	C	Germline_M3	74	mouse	B6	dominant-clonal	BR_0Gy_6	Truseq_PCRfree	14w
BR_1Gy_4	1	invitro	breast	C	Germline_M3	74	mouse	B6	dominant-clonal	BR_0Gy_6	Truseq_PCRfree	14w
BR_2Gy_5	2	invitro	breast	C	Germline_M3	74	mouse	B6	dominant-clonal	BR_0Gy_6	Truseq_PCRfree	14w
BR_1Gy_5	1	invitro	breast	C	Germline_M3	74	mouse	B6	dominant-clonal	BR_0Gy_6	Truseq_PCRfree	14w
BR_1Gy_6	1	invitro	breast	C	Germline_M3	74	mouse	B6	dominant-clonal	BR_0Gy_6	Truseq_PCRfree	14w
BR_0Gy_3	0	invitro	breast	C	Germline_M3	74	mouse	B6	dominant-clonal	BR_0Gy_6	Truseq_PCRfree	14w
BR_0Gy_4	0	invitro	breast	C	Germline_M3	74	mouse	B6	dominant-clonal	BR_0Gy_6	Truseq_PCRfree	14w
BR_2Gy_6	2	invitro	breast	C	Germline_M3	74	mouse	B6	dominant-clonal	BR_0Gy_6	Truseq_PCRfree	14w
BR_4Gy_1	4	invitro	breast	C	Germline_M3	74	mouse	B6	dominant-clonal	BR_0Gy_6	Truseq_PCRfree	14w
BR_4Gy_2	4	invitro	breast	C	Germline_M3	74	mouse	B6	dominant-clonal	BR_0Gy_6	Truseq_PCRfree	14w
BR_2Gy_7	2	invitro	breast	C	Germline_M3	74	mouse	B6	dominant-clonal	BR_0Gy_6	Truseq_PCRfree	14w
BR_2Gy_8	2	invitro	breast	C	Germline_M3	74	mouse	B6	dominant-clonal	BR_0Gy_6	Truseq_PCRfree	14w
BR_4Gy_3	4	invitro	breast	C	Germline_M3	74	mouse	B6	dominant-clonal	BR_0Gy_6	Truseq_PCRfree	14w
BR_0Gy_5	0	invitro	breast	C	Germline_M3	74	mouse	B6	dominant-clonal	BR_0Gy_6	Truseq_PCRfree	14w
PA_4Gy_4	4	invitro	pancreas	B	Germline_N1	59	mouse	B6	monoclonal	PA_0Gy_10	Truseq_PCRfree	7w
BR_0Gy_6	0	invitro	breast	MC	Germline_M3	18	mouse	B6	dominant-clonal	NA	Truseq_PCRfree	14w
PA_4Gy_5	4	invitro	pancreas	B	Germline_N1	59	mouse	B6	monoclonal	PA_0Gy_10	Truseq_PCRfree	7w
PA_4Gy_6	4	invitro	pancreas	B	Germline_N1	59	mouse	B6	monoclonal	PA_0Gy_10	Truseq_PCRfree	7w
PA_4Gy_7	4	invitro	pancreas	B	Germline_N1	59	mouse	B6	monoclonal	PA_0Gy_10	Truseq_PCRfree	7w
PA_4Gy_8	4	invitro	pancreas	B	Germline_N1	59	mouse	B6	monoclonal	PA_0Gy_10	Truseq_PCRfree	7w
PA_4Gy_9	4	invitro	pancreas	B	Germline_N1	59	mouse	B6	monoclonal	PA_0Gy_10	Truseq_PCRfree	7w
PA_4Gy_10	4	invitro	pancreas	B	Germline_N1	59	mouse	B6	monoclonal	PA_0Gy_10	Truseq_PCRfree	7w
PA_8Gy_1	8	invitro	pancreas	A	Germline_N1	39	mouse	B6	monoclonal	PA_0Gy_10	Truseq_PCRfree	7w
PA_8Gy_2	8	invivo	pancreas	LA	Germline_8Gy_Lowdose_F_3	22	mouse	Balb/c	monoclonal	NA	Truseq_PCRfree	4m
PA_8Gy_3	8	invivo	pancreas	D	Germline_8Gy_H1_2	17	mouse	Balb/c	monoclonal	NA	Truseq_PCRfree	7w
PA_8Gy_4	8	invivo	pancreas	D	Germline_8Gy_H4_2L	17	mouse	Balb/c	monoclonal	NA	Truseq_PCRfree	7w
PA_8Gy_5	8	invivo	pancreas	D	Germline_8Gy_H4_2L	17	mouse	Balb/c	monoclonal	NA	Truseq_PCRfree	7w
LI_8Gy_1	8	invivo	liver	D	Germline_8Gy_H1_1P	17	mouse	Balb/c	monoclonal	NA	Truseq_PCRfree	7w
LI_8Gy_2	8	invivo	liver	D	Germline_8Gy_H1_1P	17	mouse	Balb/c	monoclonal	NA	Truseq_PCRfree	7w
LI_8Gy_6	8	invivo	liver	D	Germline_8Gy_H4_2P	17	mouse	Balb/c	dominant-clonal	NA	Truseq_PCRfree	7w
PA_8Gy_6	8	invivo	pancreas	D	Germline_8Gy_H4_2L	17	mouse	Balb/c	monoclonal	NA	Truseq_PCRfree	7w
PA_8Gy_7	8	invivo	pancreas	LB	Germline_8Gy_Lowdose_M_2	31	mouse	Balb/c	monoclonal	NA	Truseq_PCRfree	4m
PA_0Gy_20	0	invivo	pancreas	D	Germline_0Gy_1L	17	mouse	Balb/c	dominant-clonal	NA	Truseq_PCRfree	7w
BR_0Gy_7	0	invivo	breast	E	Germline_0Gy_tissue1	No FACS	mouse	B6	dominant-clonal	NA	Truseq_PCRfree	9m
BR_0Gy_8	0	invivo	breast	E	Germline_0Gy_tissue1	No FACS	mouse	B6	dominant-clonal	NA	Truseq_PCRfree	9m
BR_0Gy_9	0	invivo	breast	E	Germline_0Gy_tissue1	No FACS	mouse	B6	dominant-clonal	NA	Truseq_PCRfree	9m
BR_8Gy_1	8	invivo	breast	E	Germline_8Gy_H4_tissue1	No FACS	mouse	B6	non-dominant-clonal	NA	Truseq_PCRfree	9m
BR_8Gy_2	8	invivo	breast	E	Germline_8Gy_H4_tissue1	No FACS	mouse	B6	dominant-clonal	NA	Truseq_PCRfree	9m
BR_8Gy_3	8	invivo	breast	E	Germline_8Gy_H4_tissue1	No FACS	mouse	B6	dominant-clonal	NA	Truseq_PCRfree	9m
ST_0Gy_1	0	invivo	stomach	E	Germline_0Gy_tissue1	No FACS	mouse	B6	dominant-clonal	NA	Truseq_PCRfree	9m
ST_0Gy_2	0	invivo	stomach	E	Germline_0Gy_tissue1	No FACS	mouse	B6	dominant-clonal	NA	Truseq_PCRfree	9m
ST_0Gy_3	0	invivo	stomach	E	Germline_0Gy_tissue1	No FACS	mouse	B6	dominant-clonal	NA	Truseq_PCRfree	9m
ST_8Gy_1	8	invivo	stomach	E	Germline_8Gy_H4_tissue1	No FACS	mouse	B6	dominant-clonal	NA	Truseq_PCRfree	9m
ST_8Gy_2	8	invivo	stomach	E	Germline_8Gy_H4_tissue1	No FACS	mouse	B6	dominant-clonal	NA	Truseq_PCRfree	9m
ST_8Gy_3	8	invivo	stomach	E	Germline_8Gy_H4_tissue1	No FACS	mouse	B6	dominant-clonal	NA	Truseq_PCRfree	9m
LI_8Gy_7	8	invivo	liver	E	Germline_8Gy_H4_tissue1	No FACS	mouse	B6	non-dominant-clonal	NA	Truseq_PCRfree	9m
LI_8Gy_8	8	invivo	liver	E	Germline_8Gy_H4_tissue1	No FACS	mouse	B6	non-dominant-clonal	NA	Truseq_PCRfree	9m
LI_8Gy_9	8	invivo	liver	E	Germline_8Gy_H4_tissue1	No FACS	mouse	B6	non-dominant-clonal	NA	Truseq_PCRfree	9m
LI_0Gy_4	0	invivo	liver	E	Germline_0Gy_tissue1	No FACS	mouse	B6	dominant-clonal	NA	Truseq_PCRfree	9m
LI_0Gy_5	0	invivo	liver	E	Germline_0Gy_tissue1	No FACS	mouse	B6	dominant-clonal	NA	Truseq_PCRfree	9m
LI_0Gy_6	0	invivo	liver	E	Germline_0Gy_tissue1	No FACS	mouse	B6	non-dominant-clonal	NA	Truseq_PCRfree	9m
CR_0Gy_1	0	invivo	colon	E	Germline_0Gy_tissue1	No FACS	mouse	B6	dominant-clonal	NA	Truseq_PCRfree	9m
CR_0Gy_2	0	invivo	colon	E	Germline_0Gy_tissue1	No FACS	mouse	B6	dominant-clonal	NA	Truseq_PCRfree	9m
CR_0Gy_3	0	invivo	colon	E	Germline_0Gy_tissue1	No FACS	mouse	B6	non-dominant-clonal	NA	Truseq_PCRfree	9m
CR_8Gy_1	8	invivo	colon	E	Germline_8Gy_H4_tissue1	No FACS	mouse	B6	dominant-clonal	NA	Truseq_PCRfree	9m
CR_8Gy_2	8	invivo	colon	E	Germline_8Gy_H4_tissue1	No FACS	mouse	B6	dominant-clonal	NA	Truseq_PCRfree	9m
CR_8Gy_3	8	invivo	colon	E	Germline_8Gy_H4_tissue1	No FACS	mouse	B6	dominant-clonal	NA	Truseq_PCRfree	9m
SI_8Gy_1	8	invivo	small_intestine	E	Germline_8Gy_H4_tissue2_4	No FACS	mouse	Balb/c	dominant-clonal	NA	Truseq_PCRfree	9w
SI_8Gy_2	8	invivo	small_intestine	E	Germline_8Gy_H4_tissue2_1	No FACS	mouse	Balb/c	dominant-clonal	NA	Truseq_PCRfree	9w
SI_0Gy_1	0	invivo	small_intestine	E	Germline_0Gy_tissue2	No FACS	mouse	Balb/c	dominant-clonal	NA	Truseq_PCRfree	9w
FT_8Gy_1	8	invivo	fallopian_tube	E	Germline_8Gy__H4_tissue1	No FACS	mouse	B6	dominant-clonal	NA	Truseq_PCRfree	9m
FT_8Gy_2	8	invivo	fallopian_tube	E	Germline_8Gy__H4_tissue1	No FACS	mouse	B6	dominant-clonal	NA	Truseq_PCRfree	9m
FT_0Gy_1	0	invivo	fallopian_tube	E	Germline_0Gy_tissue1	No FACS	mouse	B6	non-dominant-clonal	NA	Truseq_PCRfree	9m
FT_0Gy_2	0	invivo	fallopian_tube	E	Germline_0Gy_tissue1	No FACS	mouse	B6	dominant-clonal	NA	Truseq_PCRfree	9m
hBR_50Gy_1	50	human	breast	H	Germline_HBIR1	No FACS	human	NA	monoclonal	NA	Swift	NA
hBR_50Gy_2	50	human	breast	H	Germline_HBIR1	No FACS	human	NA	monoclonal	NA	Swift	NA
hBR_50Gy_3	50	human	breast	H	Germline_HBIR2	No FACS	human	NA	monoclonal	NA	Swift	NA
hBR_50Gy_4	50	human	breast	H	Germline_HBIR2	No FACS	human	NA	monoclonal	NA	Swift	NA
hCR_50Gy_1	50	human	colon	H	Germline_HCIR1	No FACS	human	NA	monoclonal	NA	Truseq_PCRfree	NA
hCR_50Gy_2	50	human	colon	H	Germline_HCIR1	No FACS	human	NA	monoclonal	NA	Truseq_PCRfree	NA
hCR_50Gy_3	50	human	colon	H	Germline_HCIR1	No FACS	human	NA	monoclonal	NA	Truseq_PCRfree	NA
hCR_0Gy_1	0	human	colon	H	Germline_HCNor1	No FACS	human	NA	monoclonal	NA	Truseq_PCRfree	NA
hCR_0Gy_2	0	human	colon	H	Germline_HCNor1	No FACS	human	NA	monoclonal	NA	Truseq_PCRfree	NA
PA_0Gy_16	0	invitro	pancreas	MA	Germline_N1	17	mouse	B6	dominant-clonal	NA	Truseq_PCRfree	7w
LI_8Gy_3	8	invivo	liver	D	Germline_8Gy_H4_2P	17	mouse	Balb/c	monoclonal	NA	Truseq_PCRfree	7w
PA_8Gy_8	8	invivo	pancreas	D	Germline_8Gy_H1_1L	17	mouse	Balb/c	monoclonal	NA	Truseq_PCRfree	7w
LU_0Gy_1	0	invivo	lung	E	Germline_0Gy_tissue3	0	mouse	B6	non-dominant-clonal	NA	Swift	7w
LU_0Gy_2	0	invivo	lung	E	Germline_0Gy_tissue3	0	mouse	B6	non-dominant-clonal	NA	Swift	7w
LU_8Gy_1	8	invivo	lung	E	Germline_8Gy_H4_tissue3	0	mouse	B6	non-dominant-clonal	NA	Swift	7w
SI_0Gy_2	0	invivo	small_intestine	E	Germline_0Gy_tissue2	No FACS	mouse	Balb/c	non-dominant-clonal	NA	Swift	9w
SI_0Gy_3	0	invivo	small_intestine	E	Germline_0Gy_tissue2	No FACS	mouse	Balb/c	dominant-clonal	NA	Truseq_PCRfree	9w
PA_8Gy_12	8	invivo	pancreas	E	Germline_8Gy_H4_tissue3	No FACS	mouse	B6	non-dominant-clonal	NA	Truseq_PCRfree	7w
LU_0Gy_3	0	invivo	lung	E	Germline_0Gy_tissue3	0	mouse	B6	dominant-clonal	NA	Swift	7w
LU_8Gy_2	8	invivo	lung	E	Germline_8Gy_H4_tissue3	0	mouse	B6	dominant-clonal	NA	Truseq_PCRfree	7w
PA_8Gy_13	8	invivo	pancreas	E	Germline_8Gy_H4_tissue3	No FACS	mouse	B6	non-dominant-clonal	NA	Truseq_PCRfree	7w
PA_0Gy_17	0	invivo	pancreas	E	Germline_0Gy_tissue3	No FACS	mouse	B6	non-dominant-clonal	NA	Truseq_PCRfree	7w
PA_8Gy_9	8	invivo	pancreas	D	Germline_8Gy_H1_1L	17	mouse	Balb/c	monoclonal	NA	Truseq_PCRfree	7w
PA_8Gy_10	8	invivo	pancreas	LA	Germline_8Gy_Lowdose_F_1	22	mouse	Balb/c	monoclonal	NA	Truseq_PCRfree	4m
LI_8Gy_4	8	invivo	liver	D	Germline_8Gy_H1_1P	17	mouse	Balb/c	monoclonal	NA	Truseq_PCRfree	7w
PA_8Gy_11	8	invivo	pancreas	LB	Germline_8Gy_Lowdose_M_4	31	mouse	Balb/c	monoclonal	NA	Truseq_PCRfree	4m
LI_8Gy_5	8	invivo	liver	D	Germline_8Gy_H1_1	17	mouse	Balb/c	monoclonal	NA	Truseq_PCRfree	7w
PA_0Gy_18	0	invivo	pancreas	E	Germline_0Gy_tissue3	No FACS	mouse	B6	dominant-clonal	NA	Truseq_PCRfree	7w
PA_0Gy_19	0	invivo	pancreas	E	Germline_0Gy_tissue3	No FACS	mouse	B6	dominant-clonal	NA	Truseq_PCRfree	7w
LU_0Gy_4	0	invivo	lung	E	Germline_0Gy_tissue3	0	mouse	B6	dominant-clonal	NA	Truseq_PCRfree	7w
LU_0Gy_5	0	invivo	lung	E	Germline_0Gy_tissue3	0	mouse	B6	dominant-clonal	NA	Truseq_PCRfree	7w
LU_8Gy_3	8	invivo	lung	E	Germline_8Gy_H4_tissue3	0	mouse	B6	dominant-clonal	NA	Truseq_PCRfree	7w
LU_8Gy_4	8	invivo	lung	E	Germline_8Gy_H4_tissue3	0	mouse	B6	dominant-clonal	NA	Truseq_PCRfree	7w
PA_20Gy_1	20	invivo	pancreas	D	Germline_20Gy_L	17	mouse	Balb/c	monoclonal	NA	Truseq_PCRfree	7w
PA_8Gy_14	8	invivo	pancreas	E	Germline_8Gy_H4_tissue3	No FACS	mouse	B6	dominant-clonal	NA	Swift	7w
LI_20Gy_1	20	invivo	liver	D	Germline_20Gy_P	17	mouse	Balb/c	monoclonal	NA	Truseq_PCRfree	7w
LI_20Gy_2	20	invivo	liver	D	Germline_20Gy_P	17	mouse	Balb/c	monoclonal	NA	Truseq_PCRfree	7w
LI_20Gy_3	20	invivo	liver	D	Germline_20Gy_P	17	mouse	Balb/c	monoclonal	NA	Truseq_PCRfree	7w
hCR_0Gy_3	0	human	colon	H	Germline_HCNor2	No FACS	human	NA	monoclonal	NA	Truseq_PCRfree	NA
hCR_0Gy_4	0	human	colon	H	Germline_HCNor2	No FACS	human	NA	monoclonal	NA	Truseq_PCRfree	NA
hCR_0Gy_5	0	human	colon	H	Germline_HCNor2	No FACS	human	NA	monoclonal	NA	Truseq_PCRfree	NA
hCR_0Gy_6	0	human	colon	H	Germline_HCNor2	No FACS	human	NA	monoclonal	NA	Truseq_PCRfree	NA
hCR_0Gy_7	0	human	colon	H	Germline_HCNor2	No FACS	human	NA	monoclonal	NA	Truseq_PCRfree	NA
hCR_0Gy_8	0	human	colon	H	Germline_HCNor2	No FACS	human	NA	monoclonal	NA	Truseq_PCRfree	NA
