## Supplementary_Table_2 for "Mutational impact and signature of ionizing radiation"

### Sheet: Sheet1
Sample ID	Age	Sex	Dose (Gy)	Secondary cancer pathology	Primary cancer pathology	Latency (years after radiotherapy)	Another IDs in the published paper
hBR_50Gy_1	44	F	60	NA	Infiltrating ductal carcinoma	1	NA
hBR_50Gy_2	44	F	60	NA	Infiltrating ductal carcinoma	1	NA
hBR_50Gy_3	67	F	59.4	NA	Infiltrating luminal carcinoma	17	NA
hBR_50Gy_4	67	F	59.4	NA	Infiltrating luminal carcinoma	17	NA
hCR_50Gy_1	44	F	50.4	NA	Adenocarcinoma	<0.5	NA
hCR_50Gy_2	44	F	50.4	NA	Adenocarcinoma	<0.5	NA
hCR_50Gy_3	44	F	50.4	NA	Adenocarcinoma	<0.5	NA
hCR_0Gy_1	38	F	0	NA	Adenocarcinoma	NA	NA
hCR_0Gy_2	38	F	0	NA	Adenocarcinoma	NA	NA
hCR_0Gy_3	75	M	0	NA	Adenocarcinoma	NA	NA
hCR_0Gy_4	75	M	0	NA	Adenocarcinoma	NA	NA
hCR_0Gy_5	75	M	0	NA	Adenocarcinoma	NA	NA
hCR_0Gy_6	75	M	0	NA	Adenocarcinoma	NA	NA
hCR_0Gy_7	75	M	0	NA	Adenocarcinoma	NA	NA
hCR_0Gy_8	75	M	0	NA	Adenocarcinoma	NA	NA
hTumor_1	75	F	≥45	Undifferentiated pleomorphic sarcoma	fibromatosis	7	NA
hTumor_2	51	F	50	Undifferentiated pleomorphic sarcoma	breast cancer	8	NA
hTumor_3	64	F	≥45	osteosarcoma	osteosarcoma	37	NA
hTumor_4	85	F	≥45	osteosarcoma	osteosarcoma	10	NA
hTumor_5	62	F	≥45	Undifferentiated pleomorphic sarcoma	Hodgkin lymphoma	21	NA
hTumor_6	69	M	54	spindle cell sarcoma, low grade	HCC, bone meta	15	NA
hTumor_7	50	F	50	Undifferentiated spindle cell sarcoma	Myxoid liposarcoma	4	NA
hTumor_8	71	F	≥45	angiosarcoma	Cervix cancer	5	NA
hTumor_9	77	M	50.4	undifferentiated epitheloid sarcoma	rectal cancer	16	NA
hTumor_10	64	F	50.4	Undifferentiated pleomorphic sarcoma	rectal cancer	9	NA
hTumor_11	19	M	unknown*	angiosarcoma	spindle cell sarcoma	7	PD7188a
hTumor_12	17	F	unknown*	breast cancer	Hodgkin lymphoma	14	PD8622a
hTumor_13	20	F	unknown*	osteosarcoma	Embryonal rhabdomyosarcoma	9	PD13489a
hTumor_14	37	F	unknown*	breast cancer	Hodgkin lymphoma	11	PD8618a
hTumor_15	19	M	unknown*	spindle cell sarcoma	Synovial sarcoma	5	PD7189a
hTumor_16	38	F	unknown*	breast cancer	Hodgkin lymphoma	40	PD8623a
hTumor_17	25	M	unknown*	osteosarcoma	Giant cell tumor of bone	28	PD7190a
hTumor_18	61	F	unknown*	angiosarcoma	Breast cancer	4	PD7192a
hTumor_19	60	F	unknown*	osteosarcoma	Ovarian carcinoma	40	PD9972a
hTumor_20	38	F	unknown*	angiosarcoma	Breast cancer	5	PD7530a
hTumor_21	NA	M	unknown*	osteosarcoma	Squamous cell carcinoma of tonsil	NA	PD9056a
hTumor_22	60	F	unknown*	spindle cell sarcoma	Breast cancer	16	PD7191a
					* considered radiation-associated tumors in the published article.
