## Supplementary_Table_3 for "Mutational impact and signature of ionizing radiation"

### Sheet: Sheet1
type	subtype	M.SBS-A	M.SBS-B	M.SBS-C	M.SBS-D
C>A	ACA	0.012662	0.0328233	0.0255449	0.0348439
C>A	ACC	0.00870296	0.0280853	0.00493116	0.0161579
C>A	ACG	0	0	0	0
C>A	ACT	0.0126726	0.0158214	0.0154637	0.0159024
C>A	CCA	0.00416583	0.0393342	0.0139274	0.0217224
C>A	CCC	0.00833161	0.0369454	0.00634553	0.014348
C>A	CCG	0.000634556	0.00411513	0.00174474	0.00257125
C>A	CCT	0.0086003	0.0394642	0.019103	0.0119842
C>A	GCA	0.00670585	0.0214365	0.0233908	0.0118573
C>A	GCC	0.00299063	0.0143387	0.00418518	0.0105175
C>A	GCG	0	0	0	0
C>A	GCT	0.00957175	0.0337911	0.0174399	0.0167325
C>A	TCA	0.0141142	0.0385155	0.0247488	0.0200754
C>A	TCC	0.00244336	0.0420375	0.0243967	0.0100553
C>A	TCG	0.00119962	0.00288671	0.00201529	0.00256309
C>A	TCT	0.020605	0.0871649	0.052294	0.0280665
C>G	ACA	0.00488126	0.00991631	0.00776573	0.0153251
C>G	ACC	0.00529934	0.00370417	0.00221053	0.00537136
C>G	ACG	0	0	0	0
C>G	ACT	0.00325889	0.00970989	0.00185668	0.00954261
C>G	CCA	0.00382753	0.00148758	0.0035065	0.0067662
C>G	CCC	0.00230745	0.00432649	0.00303286	0.00535578
C>G	CCG	0	0	0	0
C>G	CCT	0.00561175	0.00725156	0.00169014	0.00482989
C>G	GCA	0.00333258	0.00132917	0.0010237	0.00715495
C>G	GCC	0.0228872	0.023731	0.000590153	0.00359345
C>G	GCG	0	0	0	0
C>G	GCT	0.00336221	0.00496417	0.00357495	0.00807799
C>G	TCA	0.00653895	0.00265103	0.00304287	0.00699501
C>G	TCC	0.00318234	0.00501421	0.00438428	0.00713906
C>G	TCG	0	0	0	0
C>G	TCT	0.0100792	0.0124286	0.00868377	0.0160098
C>T	ACA	0.0114595	0.0218314	0.0130881	0.036693
C>T	ACC	0.00761597	0.0116704	0.0191135	0.00837817
C>T	ACG	0.00323876	0.00341424	0.0136194	0.0224902
C>T	ACT	0.00398558	0.0135433	0.0185291	0.0177491
C>T	CCA	0.00908813	0.0122399	0.0274601	0.0190352
C>T	CCC	0.0134215	0.00959079	0.0325071	0.0100249
C>T	CCG	0.00291287	0.000999085	0.0104919	0.0117106
C>T	CCT	0.0106339	0.00858365	0.0549739	0.0108172
C>T	GCA	0.00847103	0.00597206	0.0133045	0.0137412
C>T	GCC	0.0121515	0.00954979	0.0109782	0.00992383
C>T	GCG	0.0153957	0.0106391	0.0106417	0.0150783
C>T	GCT	0.00874861	0.00698004	0.0171242	0.0130926
C>T	TCA	0.0142217	0.00527415	0.0523693	0.0156132
C>T	TCC	0.0217592	0.0169214	0.0692441	0.00790324
C>T	TCG	0.000470718	0.00749481	0.0342257	0.00342923
C>T	TCT	0.0134504	0.0158607	0.0787474	0.00926325
T>A	ATA	0.00594744	0.0072584	0.011082	0.0129003
T>A	ATC	0.00559402	0.00319031	0.00341995	0.00412301
T>A	ATG	0.0035628	0.00269823	0.0079517	0.0101673
T>A	ATT	0.0114096	0.0109673	0.00646073	0.0167093
T>A	CTA	0.00293055	0.00272324	0.00319946	0.00507913
T>A	CTC	0.00917472	0.0115342	0.0039011	0.00942795
T>A	CTG	0.00526987	0.00384849	0.00394437	0.00669234
T>A	CTT	0.0271686	0.0119587	0.00906223	0.013979
T>A	GTA	0.00104452	0.00356848	0.00362443	0.00219218
T>A	GTC	0.00213223	0.00475203	0.000909644	0.00332378
T>A	GTG	0.00314753	0.00592781	0.00701206	0.00734615
T>A	GTT	0.00841721	0.000411095	0.00262314	0.00814181
T>A	TTA	0.0054029	0.00970439	0.00839391	0.022534
T>A	TTC	0.0030382	0.00735671	0.00449669	0.0069265
T>A	TTG	0.00341071	0.00214461	0.00261484	0.00637765
T>A	TTT	0.0122141	0.0121211	0.0130188	0.018046
T>C	ATA	0.0101259	0.0188089	0.0112115	0.0192758
T>C	ATC	0.011757	0.00127782	0.00276307	0.00983501
T>C	ATG	0.00454719	0.0025019	0.00343197	0.0133537
T>C	ATT	0.00737938	0.012058	0.0026956	0.0125788
T>C	CTA	0.00678306	0.00157255	0.00360816	0.00455552
T>C	CTC	0.0244664	0.0115953	0.001782	0.00911672
T>C	CTG	0.0185115	0.00334652	0.00671658	0.00741912
T>C	CTT	0.0893707	0.0187704	0.0300734	0.0222948
T>C	GTA	0.00733562	0.00220723	0.00352845	0.0079468
T>C	GTC	0.0168909	0.00609737	0.00665379	0.0090733
T>C	GTG	0.00603945	0.00579041	0.00571735	0.0126573
T>C	GTT	0.0132488	0.00352497	0.00435692	0.0156956
T>C	TTA	0.00638772	0.00255921	0.00353971	0.00845032
T>C	TTC	0.0152634	0.00239998	0.00586116	0.0114503
T>C	TTG	0.00388142	0.00963182	0.000797086	0.00503719
T>C	TTT	0.0138904	0.0131182	0.00568471	0.0144938
T>G	ATA	0.00744942	0.00156984	0.00724875	0.0110904
T>G	ATC	0.00361844	0.00142714	0.00155085	0.00722613
T>G	ATG	0.00347556	0.00299851	0.00296671	0.00244095
T>G	ATT	0.0345988	0.00725981	0.00413644	0.0114911
T>G	CTA	0	0	0	0
T>G	CTC	0.00584456	0.00595819	0.000869072	0.00444914
T>G	CTG	0.00535604	0.00175277	0.00143627	0.00655524
T>G	CTT	0.11715	0.0335859	0.0145662	0.0257208
T>G	GTA	0	0	0	0
T>G	GTC	0.00578952	0.00086258	0.00162212	0.00289718
T>G	GTG	0.00593497	0.00510213	0.00447006	0.00383232
T>G	GTT	0.0471341	0.0135841	0.00724604	0.0126731
T>G	TTA	0.00491985	0.00255131	0.000919441	0.00331149
T>G	TTC	0.00304479	0.00342927	0.0024404	0.00387484
T>G	TTG	0.00410525	0.0108766	0.00235129	0.00567446
T>G	TTT	0.0408411	0.00977731	0.0047285	0.02306
