## Supplementary_Table_4 for "Mutational impact and signature of ionizing radiation"

### Sheet: Sheet1
type	subtype	SBS-A	SBS-B	SBS-C	SBS-D	SBS-E	SBS-F	SBS-G
C>A	ACA	0.016993	0.0163183	0.0400613	0.00197248	0.0182317	0.0197502	0.0146349
C>A	ACC	0.00847789	0.0083905	0.00935751	0.0094188	0.00570256	0.0257265	0.0119415
C>A	ACG	0.00202702	0.000481127	0.00262001	0.00304815	0.00226434	0.00696421	0.00262317
C>A	ACT	0.00568645	0.00627873	0.020505	0.00255883	0.0104842	0.0212579	0.0169209
C>A	CCA	0.00723602	0.011187	0.0361769	0.00416151	0.0100809	0.0313722	0.0175979
C>A	CCC	0.00505403	0.0047058	0.0103349	0.00636173	0.0117942	0.0231524	0.015175
C>A	CCG	0.00112126	0.00091855	0.00714268	0.00381485	0.00256464	0.00199767	0.00194268
C>A	CCT	0.00185617	0.0065185	0.0299591	0.0061537	0.0071997	0.0397812	0.0127263
C>A	GCA	0.0118237	0.00471394	0.0818514	0.00417497	0.0043672	0.0113257	0.00754844
C>A	GCC	0.00277119	0.00395187	0.0146298	0.00801925	0.00173641	0.0243611	0.00952751
C>A	GCG	0.00261074	0.000666151	0.00553837	0.00450249	0.00175492	0.00269027	0.000845394
C>A	GCT	0.0048124	0.00495535	0.0518493	0.00223088	0.00457246	0.00952812	0.00938301
C>A	TCA	0.0140136	0.0136963	0.0468801	0.000476941	0.0114544	0.0140419	0.015724
C>A	TCC	0.0106007	0.011487	0.0222636	0.00394492	0.00870903	0.0206773	0.0116536
C>A	TCG	0.0028824	0.00558498	0.00523381	0.000850301	0.00124462	0.00168112	0.00137318
C>A	TCT	0.015123	0.0138525	0.0892245	0.00265265	0.00713584	0.0133151	0.0230196
C>G	ACA	0.00423025	0.00986942	0.00350357	0.00811285	0.0125836	0.0106922	0.00949089
C>G	ACC	0.00192721	0.00537691	0.00194425	0.00621698	0.00820109	0.00662842	0.00608175
C>G	ACG	2.13031e-05	0.00200236	0.00128874	0.0030523	0.00337102	0.00290372	0.000918141
C>G	ACT	0.00180974	0.00652538	0.00389164	0.00870133	0.0100337	0.0147408	0.0151691
C>G	CCA	0.000510309	0.00580506	0.00273997	0.00812491	0.000112145	0.0104302	0.0096543
C>G	CCC	0.00202757	0.00185446	0.00209942	0.0110689	0.00224498	0.00772021	0.00801945
C>G	CCG	0	0	0	0	0	0	0
C>G	CCT	0.00270576	0.00913052	0.00239978	0.0105949	0.0011927	0.0119622	0.0151839
C>G	GCA	0.0012909	0.00273484	0.00110849	0.00426256	0.00579325	0.0048565	0.00469041
C>G	GCC	0.000439577	0.00365587	0.000134151	0.00684845	0.00208522	0.00994052	0.00881736
C>G	GCG	0	0	0	0	0	0	0
C>G	GCT	0.000430878	0.00414867	0.00166407	0.00635664	0.00452453	0.00878239	0.00552739
C>G	TCA	0.000158247	0.0731398	0.000153327	0.00262225	0.00336948	0.0132831	0.0189637
C>G	TCC	0.00167843	0.0179587	0.00213616	0.00710931	0.00643877	0.0104883	0.0149677
C>G	TCG	0	0	0	0	0	0	0
C>G	TCT	0.0011188	0.0812888	0.00419182	0.0049587	0.0113028	0.0285357	0.0427775
C>T	ACA	0.026571	0.0215716	0.0189597	0.0300643	0.0319392	0.0163169	0.00815163
C>T	ACC	0.0218701	0.00439938	0.010367	0.0242726	0.0157462	0.00503457	0.00351589
C>T	ACG	0.16039	0.00820878	0.0102189	0.0300501	0.0215477	0.0166549	0.010135
C>T	ACT	0.0249092	0.0092541	0.0136595	0.020734	0.029286	0.00651479	0.00399929
C>T	CCA	0.0129643	0.0112185	0.0242989	0.0256573	0.0171593	0.0122085	0.0105438
C>T	CCC	0.0141685	0.00444065	0.0238905	0.0315326	0.00407499	0.0434342	0.00234335
C>T	CCG	0.0821416	0.000621543	0.0156023	0.0558348	0.00871317	0.00208534	0.00600301
C>T	CCT	0.0156132	0.0108636	0.0223859	0.0313447	0.0137104	0.0364104	0.0122058
C>T	GCA	0.0124531	0.0146211	0.00886171	0.0220417	0.00934844	0.0183638	0.00586645
C>T	GCC	0.0204037	0.00615447	0.0093078	0.0227257	0.00794822	0.011952	0.00646592
C>T	GCG	0.109964	0.00886184	0.00899064	0.0277904	0.00691539	0.0143461	0.00614576
C>T	GCT	0.017814	0.00719029	0.00816053	0.0222944	0.0140482	0.0105494	0.00753183
C>T	TCA	0.00989574	0.154929	0.0212725	0.0127878	0.000601552	0.00933972	0.010502
C>T	TCC	0.0162046	0.0389288	0.0447842	0.0246116	0.0117949	0.00792551	0.00898395
C>T	TCG	0.0588441	0.0196592	0.00876355	0.0287613	0.00564206	0.000918308	0.00071986
C>T	TCT	0.0140654	0.0844601	0.0297337	0.0173785	0.0214667	0.00787402	0.00468416
T>A	ATA	0.00789262	0.00722406	0.00624709	0.00281759	0.0199157	0.0095786	0.00559126
T>A	ATC	0.00691157	0.00477717	0.00250588	0.00459693	0.0106808	0.00640248	0.00302341
T>A	ATG	0.00499784	0.00902797	0.00643576	0.00574935	0.0119238	0.00863046	0.00642556
T>A	ATT	0.0182368	0.0114843	0.00864154	0.000262938	0.0185721	0.0107903	0.00787103
T>A	CTA	0.00122623	0.00306652	0.00454934	0.00166602	0.00398163	0.0172471	0.00650805
T>A	CTC	0.00162092	0.00617257	0.00431971	0.00246077	0.00702654	0.0183515	0.00898818
T>A	CTG	0.00168655	0.00598315	0.0061249	0.004476	0.00537237	0.0203251	0.0101018
T>A	CTT	0.00136388	0.00766928	0.00681548	0.000991823	0.00692136	0.0315857	0.0122933
T>A	GTA	0.00112518	0.00274686	0.00235742	0.00108114	0.00560827	0.00616622	0.00533839
T>A	GTC	0.000844233	0.00306528	0.00188607	0.00227204	0.00378147	0.00638997	0.00393049
T>A	GTG	0.000990909	0.00443998	0.00422617	0.00323502	0.00490222	0.00794086	0.0059807
T>A	GTT	0.00130046	0.00515259	0.00421888	0.00348393	0.00679284	0.0108251	0.00664917
T>A	TTA	0.00681768	0.0130404	0.0196621	0.00486713	0.0106421	0.0121044	0.00716543
T>A	TTC	0.000633957	0.00569351	0.00640344	0.00203144	0.00654915	0.0114828	0.00686126
T>A	TTG	0.00158646	0.00350231	0.00507989	0.00241538	0.00783393	0.0077316	0.00351234
T>A	TTT	0.0106355	0.013124	0.00774007	0.00389696	0.0141143	0.0205213	0.0167116
T>C	ATA	0.0211373	0.00814659	0.00974278	0.0380333	0.0716154	0.0016058	0.0108337
T>C	ATC	0.011319	0.00598219	0.00115191	0.0086423	0.0222524	0.00152582	0.00536373
T>C	ATG	0.0103129	0.00525231	0.00424523	0.0513232	0.0146936	0.00107181	0.0147734
T>C	ATT	0.0235147	0.0120942	0.00499522	0.0298343	0.0455375	0.00610369	0.00806886
T>C	CTA	0.00454795	0.00665617	0.00356511	0.0126037	0.0186911	0.00652702	0.00777282
T>C	CTC	0.00400203	0.00809702	0.00251813	0.00873433	0.0133298	0.0140108	0.0164085
T>C	CTG	0.00446651	0.00279338	0.00233994	0.0313051	0.00156151	0.00963933	0.0202372
T>C	CTT	0.00278768	0.00197813	0.0102077	0.015081	0.0234181	0.00827955	0.0347097
T>C	GTA	0.0101062	0.00959679	0.00499755	0.0123585	0.0172485	0.00543262	0.00796426
T>C	GTC	0.00666257	0.00580151	0.00179871	0.00754219	0.00983172	0.0115603	0.00430826
T>C	GTG	0.00536847	0.00828174	0.00275468	0.0231038	0.00224052	0.00675034	0.0102731
T>C	GTT	0.0146959	0.010902	0.00656904	0.0135293	0.0218408	0.0047918	0.00911789
T>C	TTA	0.00900179	0.00577077	0.00413604	0.0140585	0.0251972	0.0102711	0.00762943
T>C	TTC	0.00518028	0.00613381	0.00386769	0.00830661	0.0219206	0.0150429	0.0100668
T>C	TTG	0.00289394	0.00239869	0.00372591	0.0188954	0.00474269	0.00764455	0.011533
T>C	TTT	0.0148831	0.0113229	0.0028337	0.0183472	0.0348608	0.00908128	0.0105948
T>G	ATA	0.00160408	0.00340067	0.00161358	0.00341902	0.0114205	0.00308245	0.00376283
T>G	ATC	0.000994938	0.00164629	0.000610709	0.00335407	0.00390227	0.00153682	0.00382722
T>G	ATG	0.00173654	0.00324619	0.00360288	0.00579077	0.00821166	0.00540867	0.00470463
T>G	ATT	0.00415313	0.00203336	0.004851	0.00364348	0.0125148	0.00221565	0.0219347
T>G	CTA	0.000592471	0.00169835	0.00303787	0.0024315	0.00220783	0.00163737	0.0053231
T>G	CTC	0.00162236	0.00149127	0.0019798	0.00409178	0.00127092	0.0025898	0.0113103
T>G	CTG	0.00118452	0.0031866	0.00455531	0.00739568	0.00157375	0.00523055	0.00767675
T>G	CTT	0.000170864	0.000449482	0.0135581	0.000959307	0.00532936	0.000613683	0.100377
T>G	GTA	0	0	0	0	0	0	0
T>G	GTC	0	0	0	0	0	0	0
T>G	GTG	0.00262052	0.00290296	0.00166142	0.00414835	0.00382657	0.00376988	0.00390664
T>G	GTT	0.00145804	0.0015931	0.00370767	0.00381286	0.00897661	0.000856259	0.0224184
T>G	TTA	0.00230431	0.00338928	0.00373144	0.0037147	0.00803463	0.00509768	0.00855215
T>G	TTC	0.00121943	0.00242522	0.00147461	0.00497616	0.00759388	0.00267718	0.00653458
T>G	TTG	0.0029027	0.00443989	0.00375816	0.00499072	0.00713279	0.00506021	0.0108186
T>G	TTT	0.00897457	0.00813893	0.00505346	0.00901425	0.0239108	0.00629574	0.0415488
