## Supplementary_Table_5 for "Mutational impact and signature of ionizing radiation"

### Sheet: Sheet1
type	subtype	ID-A	M.ID-B	M.ID-C	M.ID-D
1bp C deletion	1	0.0483948	0.013831	0.0155837	0.0116023
1bp C deletion	2	0.0441862	0.00953369	0.00545201	0.00377356
1bp C deletion	3	0.0313862	0.00451674	0.00126827	0.00122021
1bp C deletion	4	0.0129955	0.00164375	0.0045671	0.00200624
1bp C deletion	5	0.00249182	0.00151339	0.00422792	0.00263398
1bp C deletion	6+	0.013349	0.0112365	0.102981	0.057824
1bp T deletion	1	0.0686381	0.0102132	0.0101906	0.00425982
1bp T deletion	2	0.0518218	0.00851426	0.00661527	0.0112182
1bp T deletion	3	0.0312672	0.000211975	0.0147584	0.00481887
1bp T deletion	4	0.0269022	0.000319417	0.0102158	0.00585373
1bp T deletion	5	0.00708224	0.00118614	0.0220273	0.013354
1bp T deletion	6+	0.0432613	0.0691793	0.293882	0.286787
1bp C insertion	0	0.0044778	0.000295728	0.00137381	0.00343651
1bp C insertion	1	0.00700617	0.00213428	0.00108908	0.00224385
1bp C insertion	2	0.000875283	0.000749044	1.99354e-05	0.00253857
1bp C insertion	3	0	0	0	0
1bp C insertion	4	0	0	0	0
1bp C insertion	5+	0.013685	0.0148847	0.00619154	0.0305271
1bp T insertion	0	0.00403895	0.00129646	0.00603788	0.00598735
1bp T insertion	1	0.0100059	0.00260353	0.00505068	0.00263155
1bp T insertion	2	0.00703472	0.000470151	0.00071695	0.0035957
1bp T insertion	3	0.00568753	0.00149662	0.00158488	0.000971981
1bp T insertion	4	0.00251599	0.00034846	0.000813075	0.00190793
1bp T insertion	5+	0.030675	0.0304238	0.0662365	0.108151
2bp deletions at repeats	1	0.0259736	0.00320384	0.0013885	0.000712324
2bp deletions at repeats	2	0.0198536	0.00474448	0.00382923	0.000404297
2bp deletions at repeats	3	0.00427922	0.000323556	0.00293213	0.000434836
2bp deletions at repeats	4	0	0	0	0
2bp deletions at repeats	5	0.00414538	5.6269e-06	0.00137071	0.00253949
2bp deletions at repeats	6+	0.00342649	0.0130844	0.0166927	0.021488
3bp deletions at repeats	1	0.0247079	0.00522353	0.000200777	0.000273366
3bp deletions at repeats	2	0.0102332	0.000600421	0.00117061	0.000489079
3bp deletions at repeats	3	0	0	0	0
3bp deletions at repeats	4	0	0	0	0
3bp deletions at repeats	5	0	0	0	0
3bp deletions at repeats	6+	0.000114659	0.0155063	0.000186654	0.0036423
4bp deletions at repeats	1	0.0172045	0.00191384	0.000554702	0.00109363
4bp deletions at repeats	2	0.00530012	0.000795299	0.00390455	0.000555178
4bp deletions at repeats	3	0	0	0	0
4bp deletions at repeats	4	0.0010916	0.00071733	0.00277932	0.000132509
4bp deletions at repeats	5	0	0	0	0
4bp deletions at repeats	6+	0.00519209	0.198262	0.0115604	0.00753198
≥5bp deletions at repeats	1	0.0754389	0.00447065	0.00805685	0.00147429
≥5bp deletions at repeats	2	0.00137038	0.0020171	0.0109197	0.00110691
≥5bp deletions at repeats	3	0.0143287	0.00373372	0.00922809	0.00150908
≥5bp deletions at repeats	4	0.00552089	0.00780982	0.0124459	0.00110211
≥5bp deletions at repeats	5	0.00235885	0.00936968	0.0144739	0.00772568
≥5bp deletions at repeats	6+	0.00253688	0.065678	0.113023	0.036959
2bp insertions at repeats	0	0.001468	0.00222644	0.00263487	0.00892107
2bp insertions at repeats	1	0.00280033	0.000908402	0.000873177	0.00340927
2bp insertions at repeats	2	0.00129303	0.00227325	0.000204475	0.00237843
2bp insertions at repeats	3	0	0	0	0
2bp insertions at repeats	4	0.00318729	0.00246059	0.0136652	0.00113196
2bp insertions at repeats	5+	0.0361402	0.0513359	0.0102163	0.129326
3bp insertions at repeats	0	0	0	0	0
3bp insertions at repeats	1	0	0	0	0
3bp insertions at repeats	2	0	0	0	0
3bp insertions at repeats	3	0	0	0	0
3bp insertions at repeats	4	0	0	0	0
3bp insertions at repeats	5+	0.00135274	0.0298925	0.00882131	0.0160687
4bp insertions at repeats	0	0.00200973	0.00337608	0.000262508	0.00397068
4bp insertions at repeats	1	0.000296299	0.00106484	0.00149103	0.00114821
4bp insertions at repeats	2	0	0	0	0
4bp insertions at repeats	3	0	0	0	0
4bp insertions at repeats	4	0	0	0	0
4bp insertions at repeats	5+	0.0227538	0.277191	0.0994867	0.129352
≥5bp insertions at repeats	0	0.00369015	0.0104762	5.07754e-05	0.00655983
≥5bp insertions at repeats	1	0.00241082	0.002346	0.000859375	0.00175054
≥5bp insertions at repeats	2	3.38941e-05	0.000287432	0.000936705	0.0017249
≥5bp insertions at repeats	3	0.000657467	0.00344852	0.000668326	0.000862426
≥5bp insertions at repeats	4	0.00162605	0.00346228	0.00760752	0.000705308
≥5bp insertions at repeats	5+	0.00454106	0.05941	0.0413011	0.0250189
2bp deletions with microhomology	1	0.0238853	0.00251579	0.00324683	0.000815072
3bp deletions with microhomology	1	0.020279	0.000913916	0.00018371	0.000290437
3bp deletions with microhomology	2	0.0121266	0.00525559	0.000942266	0.00113859
4bp deletions with microhomology	1	0.0137323	7.70918e-05	0.0027215	0.000714697
4bp deletions with microhomology	2	0.0148506	0.00108533	0.00078604	0.000728041
4bp deletions with microhomology	3	0.00457528	0.000738183	0.00151257	0.000393561
≥5bp deletions with microhomology	1	0.064677	0.00497603	0.00346381	0.00177636
≥5bp deletions with microhomology	2	0.0387666	0.00402122	0.00103188	0.000591729
≥5bp deletions with microhomology	3	0.0212116	0.0046712	0.000607335	0.00108265
≥5bp deletions with microhomology	4	0.00773324	0.00074311	0.000188593	0.00118433
≥5bp deletions with microhomology	5+	0.00304602	0.000781779	0.00063429	0.00243818
