## Supplementary_Table_6 for "Mutational impact and signature of ionizing radiation"

### Sheet: Sheet1
type	subtype	ID-A	H.ID-B	H.ID-C	H.ID-D	H.ID-E
1bp C deletion	1	0.0888994	0.0203482	0.0342764	0.0326296	0.029038
1bp C deletion	2	0.0666283	0.0225952	0.0168998	0.00969414	0.0120799
1bp C deletion	3	0.0375894	0.0138084	0.00982737	0.0038141	0.0122468
1bp C deletion	4	0.0157108	0.00494168	0.00860531	0.00774779	0.00790254
1bp C deletion	5	0.00479939	0.0122291	0.00273241	0.00847741	0.00649124
1bp C deletion	6+	0.00351223	0.0137993	0.00962766	0.00190847	0.00319185
1bp T deletion	1	0.0772674	0.0198036	0.0254723	0.0240714	0.0752848
1bp T deletion	2	0.054748	0.0182438	0.00529963	0.016827	0.0842611
1bp T deletion	3	0.0443149	0.0163792	0.0122952	0.0159151	0.0670675
1bp T deletion	4	0.0257039	0.0085535	0.00655393	0.011511	0.14066
1bp T deletion	5	0.0165848	0.0128456	0.0136684	0.00602812	0.0533241
1bp T deletion	6+	0.0136628	0.242259	0.163301	0.00956208	0.125612
1bp C insertion	0	0.00255286	0.00373839	0.00974112	0.0132975	0.0154606
1bp C insertion	1	0.00713203	0.00298182	0.00442081	1.30134e-17	0.00453828
1bp C insertion	2	0.00460625	0.00219763	0.00208391	1.30134e-17	0.000956083
1bp C insertion	3	0.00235031	0.000696413	0.00239619	0.00208112	0.00179576
1bp C insertion	4	0.000706334	0.00210541	0.000636492	3.07688e-05	0.00507326
1bp C insertion	5+	0.00211038	0.00604706	0.0155965	1.30134e-17	0.00310102
1bp T insertion	0	0.00628604	0.00336739	0.00999435	0.00902501	0.00933584
1bp T insertion	1	0.0178421	0.00930848	0.0269644	1.30134e-17	0.00269859
1bp T insertion	2	0.0116433	0.00246352	0.00962023	1.30134e-17	0.00733111
1bp T insertion	3	0.00637264	0.00328199	0.0085405	1.30134e-17	0.00655881
1bp T insertion	4	0.00291205	0.00455166	0.00854009	2.63558e-05	0.00923646
1bp T insertion	5+	0.000505089	0.0278468	0.425673	0.0150749	0.175893
2bp deletions at repeats	1	0.0350616	0.017358	0.0043463	0.0131278	0.00619299
2bp deletions at repeats	2	0.0281738	0.00723495	0.0127886	0.00410828	0.0148852
2bp deletions at repeats	3	0.00643555	0.00100661	0.0042071	1.30134e-17	0.0035412
2bp deletions at repeats	4	0.00208138	0.00192268	0.00180723	1.30134e-17	0.000307151
2bp deletions at repeats	5	0.000331467	0.0201805	0.0018168	1.30134e-17	5.97861e-05
2bp deletions at repeats	6+	3.66748e-05	0.0998303	0.00730291	1.30134e-17	0.000418589
3bp deletions at repeats	1	0.02798	0.00603305	0.00100173	0.00522259	0.00542691
3bp deletions at repeats	2	0.013047	0.00607196	0.0159284	0.0583444	0.00678977
3bp deletions at repeats	3	0.00136868	0.00230006	0.00443851	0.0086777	0.00357019
3bp deletions at repeats	4	6.92437e-06	0.0380286	0.000620747	0.0020082	0.000607336
3bp deletions at repeats	5	4.4353e-18	0.0417357	4.25656e-05	1.30134e-17	0.000439994
3bp deletions at repeats	6+	5.03744e-05	0.0180107	0.000728126	1.30134e-17	6.62753e-05
4bp deletions at repeats	1	0.0193071	0.00393027	0.000321302	0.0120915	0.00204345
4bp deletions at repeats	2	0.0075379	0.00129565	0.00389625	0.0627642	0.00450241
4bp deletions at repeats	3	0.00107641	0.0207491	0.000824448	1.30134e-17	0.000347094
4bp deletions at repeats	4	1.11645e-05	0.0450252	0.000219174	1.30134e-17	0.00101269
4bp deletions at repeats	5	0.000476196	0.0123603	0.00115022	1.31237e-17	0.000319595
4bp deletions at repeats	6+	0	0	0	0	0
≥5bp deletions at repeats	1	0.0738007	0.0172209	0.000327323	0.0693809	0.00325938
≥5bp deletions at repeats	2	1.82266e-05	0.00883414	0.000454333	0.119847	0.00160524
≥5bp deletions at repeats	3	1.59974e-05	0.0309282	0.000251237	0.00486194	0.00232576
≥5bp deletions at repeats	4	0.00039041	0.0164913	2.6786e-05	0.00028388	0.000350079
≥5bp deletions at repeats	5	0	0	0	0	0
≥5bp deletions at repeats	6+	0	0	0	0	0
2bp insertions at repeats	0	0.00290521	0.0027703	0.0100819	1.30134e-17	0.0147141
2bp insertions at repeats	1	0.00383389	0.00149139	0.00424377	1.30134e-17	0.00743582
2bp insertions at repeats	2	0.00158358	0.00108754	0.00240541	0.00215289	0.00202253
2bp insertions at repeats	3	0	0	0	0	0
2bp insertions at repeats	4	0	0	0	0	0
2bp insertions at repeats	5+	0.000382179	0.0119124	0.0408947	0.00244125	0.00662547
3bp insertions at repeats	0	0.00033793	0.000716379	0.00256247	0.0203408	0.000143254
3bp insertions at repeats	1	0.00148987	0.000719702	0.000686609	0.0448804	0.00403766
3bp insertions at repeats	2	0	0	0	0	0
3bp insertions at repeats	3	0	0	0	0	0
3bp insertions at repeats	4	0	0	0	0	0
3bp insertions at repeats	5+	0	0	0	0	0
4bp insertions at repeats	0	0.000209724	8.79313e-18	0.00340731	0.0505774	0.000853457
4bp insertions at repeats	1	0.000616856	0.00182656	0.00162246	0.0613761	0.000111195
4bp insertions at repeats	2	0	0	0	0	0
4bp insertions at repeats	3	0	0	0	0	0
4bp insertions at repeats	4	0	0	0	0	0
4bp insertions at repeats	5+	0	0	0	0	0
≥5bp insertions at repeats	0	0.000196598	0.00216246	0.00634566	0.0647736	0.00743019
≥5bp insertions at repeats	1	0.00399189	0.00328076	0.00775877	0.0206645	0.00548802
≥5bp insertions at repeats	2	0	0	0	0	0
≥5bp insertions at repeats	3	0	0	0	0	0
≥5bp insertions at repeats	4	0	0	0	0	0
≥5bp insertions at repeats	5+	0	0	0	0	0
2bp deletions with microhomology	1	0.0419507	0.00891484	0.00927137	0.00588857	0.0057626
3bp deletions with microhomology	1	0.0221638	0.00652359	0.0016227	0.00762097	0.00070706
3bp deletions with microhomology	2	0.0159551	0.00735299	0.002235	0.00201488	0.0026981
4bp deletions with microhomology	1	0.0184443	0.00767653	0.00111035	0.0150424	0.002889
4bp deletions with microhomology	2	0.0116261	0.00890817	0.00316558	0.0131606	0.000514391
4bp deletions with microhomology	3	0.0105967	0.00121235	0.00318183	0.00900332	0.0062473
≥5bp deletions with microhomology	1	0.0652172	0.0231175	0.000612689	0.0417914	0.0045978
≥5bp deletions with microhomology	2	0.035605	0.00868187	0.000235404	0.0381755	0.00600997
≥5bp deletions with microhomology	3	0.0201772	0.00668674	0.000633566	0.021884	0.000850222
≥5bp deletions with microhomology	4	0.00791437	0.00353132	0.00191538	0.0174098	0.00219833
≥5bp deletions with microhomology	5+	0.00315367	0.000484743	0.000739721	0.0123615	0.00145311
