## Supplementary_Table_7 for "Mutational impact and signature of ionizing radiation"

### Sheet: Sheet1
type	subtype	ID-A	H.ID-B	H.ID-C	H.ID-D	H.ID-E	H.ID-F	H.ID-G
1bp C deletion	1	0.0572598	0.00489956	0.0118071	0.0300018	0.0203987	0.238769	0.0853209
1bp C deletion	2	0.0596584	0.0131763	0.00927131	0.0109004	0.0122347	0.104059	0.0322454
1bp C deletion	3	0.0375731	0.011595	0.00637982	0.00531773	0.0128113	0.042171	0.00831059
1bp C deletion	4	0.0131153	0.0111631	0.0061488	0.0086605	0.00561721	0.0235024	0.00916297
1bp C deletion	5	0.00210675	0.0269988	0.000805003	0.0085474	0.00881601	0.0137808	0.0110679
1bp C deletion	6+	0.00219432	0.0344009	0.00756034	0.00181365	0.00459626	0.00909096	0.00955672
1bp T deletion	1	0.0814735	0.0106716	0.0258309	0.0270946	0.0774716	0.0612036	0.0186563
1bp T deletion	2	0.0680987	0.0120871	0.00353906	0.0175604	0.0895275	0.033484	0.00257542
1bp T deletion	3	0.0470133	0.00720861	0.00795587	0.0152119	0.0715715	0.0597257	0.0128758
1bp T deletion	4	0.0285914	0.00833552	0.00117212	0.0158758	0.17308	0.0518171	0.0232102
1bp T deletion	5	0.00665307	0.0357012	0.00402792	0.0061281	0.0696047	0.0637554	0.0523345
1bp T deletion	6+	0.00527268	0.232624	0.135669	0.00778965	0.098925	0.0161001	0.254369
1bp C insertion	0	0.00326058	0.00430148	0.0108502	0.0156734	0.0135634	0.00552849	0.00201425
1bp C insertion	1	0.00820056	0.00288882	0.00383905	0.000406959	0.00407136	0.00323616	0.00295464
1bp C insertion	2	0.0050704	0.00265983	0.0012722	0.000324904	0.000734328	0.00546105	0.000391871
1bp C insertion	3	0.00227787	0.00101815	0.00193251	0.00268887	0.00105674	0.000184214	0.00311728
1bp C insertion	4	0.000327053	0.00435118	0.000830244	5.00169e-05	0.00535907	0.000954606	0.00249928
1bp C insertion	5+	0.000568424	0.0132844	0.0199532	2.42526e-05	0.00192763	0.00437453	0.0137462
1bp T insertion	0	0.00482812	0.0035902	0.00742744	0.0068167	0.0078174	0.0125831	0.00861971
1bp T insertion	1	0.0219179	0.0078245	0.0262707	0.000919794	0.00233591	0.0125578	0.00490866
1bp T insertion	2	0.0136692	0.00612751	0.00843471	0.000582974	0.00737681	0.00429606	0.00105133
1bp T insertion	3	0.00693555	0.0029034	0.00528287	0.00030224	0.00903365	0.0062408	0.00946364
1bp T insertion	4	0.00381567	0.00384614	0.00851231	0.000111827	0.00728189	0.00779035	0.00330248
1bp T insertion	5+	0.00301419	0.00383534	0.537947	0.0144212	0.119419	0.074196	0.0978235
2bp deletions at repeats	1	0.0369822	0.0156298	0.00360805	0.0141764	0.00414874	0.00635319	0.0303394
2bp deletions at repeats	2	0.0262971	0.00431582	0.00940545	0.00679764	0.0124554	0.0063084	0.0437565
2bp deletions at repeats	3	0.00386607	0.00102899	0.00293638	0.000413426	0.00372403	0.00336317	0.0156325
2bp deletions at repeats	4	0.000666911	0.00944367	0.000378876	0.0001702	0.000488578	0.00116309	0.00836469
2bp deletions at repeats	5	0.000231669	0.0379235	0.0011485	1.47966e-05	0.00072123	2.73449e-05	0.00320472
2bp deletions at repeats	6+	1.90935e-05	0.0649789	0.00613057	1.17686e-17	0.0171181	0.00955095	0.00214636
3bp deletions at repeats	1	0.030472	0.0074516	0.00159204	0.00646383	0.00309529	0.000518815	0.00526679
3bp deletions at repeats	2	0.0092907	0.0035535	0.0116999	0.0590233	0.00484227	0.0109544	0.0273175
3bp deletions at repeats	3	0.000561169	0.00405378	0.00103595	0.00889004	0.0036295	0.000448538	0.0114155
3bp deletions at repeats	4	3.05315e-06	0.0621193	1.70526e-05	0.0012276	0.00124493	7.00731e-18	0.00472855
3bp deletions at repeats	5	1.20778e-05	0.0436807	2.95073e-06	5.00273e-06	0.00750524	0.00307366	0.00201351
3bp deletions at repeats	6+	5.18309e-18	0.0132399	5.75958e-05	1.17686e-17	0.00540771	0.00926481	0.000252264
4bp deletions at repeats	1	0.0218929	0.00458119	0.000143966	0.0108965	0.00254477	0.00528358	0.000330217
4bp deletions at repeats	2	0.00410932	0.00087797	0.00178917	0.0817366	0.00337492	0.0103354	0.0148243
4bp deletions at repeats	3	0.000779192	0.0323324	0.000908898	0.00112372	0.00183795	0.00196603	0.00503937
4bp deletions at repeats	4	8.74808e-05	0.0532938	2.06762e-05	8.01833e-05	0.00780612	0.0061005	0.00320043
4bp deletions at repeats	5	9.88424e-05	0.0115683	0.000627184	4.41835e-06	0.00433304	0.00786702	0.000334846
4bp deletions at repeats	6+	0	0	0	0	0	0	0
≥5bp deletions at repeats	1	0.0853127	0.012396	0.000375717	0.0625623	0.0035272	0.00293682	0.00208514
≥5bp deletions at repeats	2	0.000245361	0.0105284	0.000379034	0.115564	0.00103219	0.000389681	0.00341119
≥5bp deletions at repeats	3	0.000140899	0.0418603	6.14638e-06	0.00347605	0.00315494	7.52198e-07	0.00306238
≥5bp deletions at repeats	4	0.000325137	0.0151989	5.93295e-18	0.000412499	0.00122092	0.00011565	0.000988437
≥5bp deletions at repeats	5	0	0	0	0	0	0	0
≥5bp deletions at repeats	6+	0	0	0	0	0	0	0
2bp insertions at repeats	0	0.00456526	0.00142114	0.0108381	0.000385355	0.0131414	0.00220867	0.000212935
2bp insertions at repeats	1	0.00572241	0.000917584	0.00401728	0.000284331	0.00822837	0.00119756	0.000635274
2bp insertions at repeats	2	0.00169988	0.000988564	0.00294814	0.00309221	0.00436956	0.000597785	0.000855156
2bp insertions at repeats	3	0	0	0	0	0	0	0
2bp insertions at repeats	4	8.1062e-05	0.00359203	0.00361626	7.81452e-06	0.000510154	0.00010616	0.00274195
2bp insertions at repeats	5+	0.000481827	0.012186	0.0489625	0.00204304	0.00473867	0.00010419	0.00126002
3bp insertions at repeats	0	0.000869364	0.000809203	0.00265719	0.0165396	0.00023289	1.53939e-05	8.91756e-05
3bp insertions at repeats	1	0.00285572	0.000276594	0.000472523	0.0358454	0.00372455	0.000432483	0.000906865
3bp insertions at repeats	2	0	0	0	0	0	0	0
3bp insertions at repeats	3	0	0	0	0	0	0	0
3bp insertions at repeats	4	0	0	0	0	0	0	0
3bp insertions at repeats	5+	0	0	0	0	0	0	0
4bp insertions at repeats	0	0.000601554	0.000702376	0.00299402	0.0397595	0.000500818	0.000130418	9.7432e-05
4bp insertions at repeats	1	0.000924254	0.00100442	0.00174049	0.0551956	0.00136416	0.00199244	0.000235052
4bp insertions at repeats	2	0	0	0	0	0	0	0
4bp insertions at repeats	3	0	0	0	0	0	0	0
4bp insertions at repeats	4	0	0	0	0	0	0	0
4bp insertions at repeats	5+	0	0	0	0	0	0	0
≥5bp insertions at repeats	0	0.000442799	0.00331475	0.00636118	0.0525183	0.00603614	2.29948e-05	0.000316305
≥5bp insertions at repeats	1	0.00382081	0.00215019	0.00857243	0.019474	0.00685746	0.00937097	0.000362559
≥5bp insertions at repeats	2	0	0	0	0	0	0	0
≥5bp insertions at repeats	3	0	0	0	0	0	0	0
≥5bp insertions at repeats	4	0	0	0	0	0	0	0
≥5bp insertions at repeats	5+	0	0	0	0	0	0	0
2bp deletions with microhomology	1	0.0382783	0.00594036	0.00357508	0.00783533	0.00457776	0.0104147	0.0497414
3bp deletions with microhomology	1	0.0247855	0.00520969	0.00200612	0.00790803	0.000905797	0.000876849	0.00279747
3bp deletions with microhomology	2	0.0146706	0.00724302	0.00121213	0.00370162	0.00256006	0.00416298	0.0182189
4bp deletions with microhomology	1	0.0226492	0.00506355	0.000947298	0.0159654	0.00256414	0.00130215	0.00118212
4bp deletions with microhomology	2	0.0114442	0.00471216	0.00171585	0.0167365	0.00214858	0.00622486	0.0101274
4bp deletions with microhomology	3	0.00797131	0.00144638	0.00121363	0.015267	0.00376333	0.00713706	0.024109
≥5bp deletions with microhomology	1	0.0777919	0.014598	6.0768e-05	0.040088	0.0051699	0.00343602	0.000815736
≥5bp deletions with microhomology	2	0.04157	0.00508625	3.41799e-05	0.0373562	0.00610114	0.00356545	0.00978043
≥5bp deletions with microhomology	3	0.0226873	0.00394253	3.25881e-05	0.0244461	0.0011182	0.00194047	0.0101266
≥5bp deletions with microhomology	4	0.00869904	0.00268471	0.000652771	0.0189016	0.00260696	0.00352727	0.00445374
≥5bp deletions with microhomology	5+	0.00309791	0.00116151	0.000386573	0.0163854	0.000934301	0.000348119	0.00364107
