## Supplementary_Table_9 for "Mutational impact and signature of ionizing radiation"

### Sheet: Sheet1
	Parameter	Standard uncertainty (%)	#type	*Ci	Uncertainty (%)
	Irradiation dose rate	1.951	A	1	1.951
	Irradiation time	0.42	B	1	0.42
	Sample position	0.058	B	2	0.116
	Non-uniformity of the beam	1.44	B	1	1.44
	Combined uncertainty	0.02464
	Expanded uncertainty	4.9 % (95 %, k=2)
					#Type A uncertainty is calculated from a series of observations and type B uncertainty is evaluated using available information.
					*Sensitivity coefficient
