## Supplementary_Table_10 for "Mutational impact and signature of ionizing radiation"

### Sheet: Sheet1
S11_1. Mouse stomach organoid media composition
Components	Company	Catalogue Number	Final Concentration
Advanced DMEM/F12	Gibco	12634028	-
HEPES	Invitrogen	15630-080	10mM
P/S	Invitrogen	15140122	0.01
GlutaMAX	Invitrogen	35050-061	1X
Wnt3A	Conditioning	-	0.5
Rspondin-1	Conditioning	-	0.1
mEGF	Peprotech	315-09	50ng/ml
hNoggin	Peprotech	120-10C	100ng/ml
hFGF10	Peprotech	100-26	200ng/ml
nicotinamide	Sigma	N0636	10mM
B27 supplement	Invitrogen	12587010	1X
N-acetylcysteine	Sigma	A9165	1mM
gastrin	Tocris	G9145	1nM
Y-27632	Sigma	1254	10uM
TFG-b R kinase inhibitor IV	Tocris	616461	2uM
S11_2. Mouse small intestine organoid media composition
Components	Company	Catalogue Number	Final Concentration
Advanced DMEM/F12	Gibco	12634028	-
HEPES	Invitrogen	15630-080	10mM
P/S	Invitrogen	15140122	1X
GlutaMAX	Invitrogen	35050-061	0.01
mEGF	Peprotech	315-09	50ng/ml
Rspondin-1	Conditioning	-	0.1
hNoggin	Peprotech	120-10C	100ng/ml
B27 supplement	Invitrogen	12587010	50X
N-acetylcysteine	Sigma	A9165	1mM
N2 supplement	Invitrogen	17502048	100X
primocin	Invivogen	ant-pm-1	100ug/ml
S11_3. Mouse/human colon organoid media composition
Components	Company	Catalogue Number	Final Concentration
Advanced DMEM/F12	Gibco	12634028	-
HEPES	Invitrogen	15630-080	10mM
P/S	Invitrogen	15140122	1X
GlutaMAX	invitrogen	35050-061	0.01
Wnt3A	Conditioning	-	0.5
Rspondin-1	Conditioning	-	0.1
mEGF	Peprotech	315-09	50ng/ml
hNoggin	Peprotech	120-10C	100ng/ml
B27 supplement	invitrogen	12587010	1x
N-acetylcysteine	Sigma	A9165	1mM
gastrin	Sigma	G9145	10nM
A83-01	Tocris	2939	500nM
SB202190	Sigma	S7067	10uM
primocin	Invivogen	ant-pm-1	100ug/ml
S11_4. Mouse pancreas organoid media composition
Components	Company	Catalogue Number	Final Concentration
Advanced DMEM/F12	Gibco	12634028	-
HEPES	Invitrogen	15630-080	10mM
Glutamax	Invitrogen	15140122	1X
P/S	invitrogen	35050-061	0.01
mEGF	Peprotech	315-09	50ng/ml
Rspondin-1	Conditioning	-	0.05
hNoggin	Peprotech	120-10C	25ng/ml
Fgf10	Peprotech	100-26	100ng/ml
B27 supplement	invitrogen	12587010	1X
N-acetylcysteine	Sigma	A9165	1mM
gastrin	Sigma	G9145	10nM
nicotinamide	Sigma	N0636	10mM
S11_5. Mouse liver organoid isolation media composition
Components	Company	Catalogue Number	Final Concentration
Advanced DMEM/F12	Gibco	12634028	-
HEPES	Invitrogen	15630-080	10mM
Glutamax	Invitrogen	15140122	1X
P/S	invitrogen	35050-061	1X
mEGF	Peprotech	315-09	50ng/ml
Rspondin1	Conditioning	-	0.05
HGF	Peprotech	100-39	50ng/ml
Fgf10	Peprotech	100-26	100ng/ml
hNoggin	Peprotech	120-10C	25ng/ml
Wnt3a	Conditioning	-	0.3
B27 supplement	invitrogen	12587010	1X
N-acetylcysteine	Sigma	A9165	1mM
gastrin	Sigma	G9145	10nM
nicotinamide	Sigma	N0636	10mM
S11_6. Mouse liver organoid expansion media composition
Components	Company	Catalogue Number	Final Concentration
Advanced DMEM/F12	Gibco	12634028	-
HEPES	Invitrogen	15630-080	10mM
Glutamax	Invitrogen	15140122	1X
P/S	invitrogen	35050-061	1X
mEGF	Peprotech	315-09	50ng/ml
Rspondin1	Conditioning	-	0.05
HGF	Peprotech	100-39	50ng/ml
Fgf10	Peprotech	100-26	100ng/ml
B27 supplement	invitrogen	12587010	1X
N-acetylcysteine	Sigma	A9165	1mM
gastrin	Sigma	G9145	10nM
nicotinamide	Sigma	N0636	10mM
S11_7. Mouse/human breast culture media composition
Components	Company	Catalogue Number	Final Concentration
Advanced DMEM/F12	Gibco	12634028	-
HEPES	Invitrogen	15630-080	10mM
P/S	Invitrogen	15140122	1X
GlutaMAX	invitrogen	35050-061	1X
Neuregulin-1	Peprotech	100-03	5nM
Rspondin-1	Conditioning	-	0.1
mEGF/hEGF	Peprotech	315-09	5ng/ml
hNoggin	Peprotech	120-10C	100ng/ml
hFGF7	Peprotech	100-19	5ng/ml
hFGF10	Peprotech	100-26	20ng/ml
B27 supplement	invitrogen	12587010	1x
N-acetylcysteine	Sigma	A9165	1.25mM
Y-27632	Sigma	1254	5uM
A83-01	Tocris	2939	500nM
SB202190	Sigma	S7067	500nM
nicotinamide	Sigma	N0636	5mM
primocin	Invivogen	ant-pm-1	50ug/ml
S11_8. Mouse fallopian tube culture media composition
Components	Company	Catalogue Number	Final Concentration
Advanced DMEM/F12	Gibco	12634028	-
HEPES	Invitrogen	15630-080	12mM
P/S	Invitrogen	15140122	1X
GlutaMAX	invitrogen	35050-061	1X
Wnt3A medium	Conditioning	-	0.25
RSPO1 medium	Conditioning	-	0.25
mEGF	Peprotech	315-09	10ng/ml
hNoggin	Peprotech	120-10C	100ng/ml
hFGF10	Peprotech	100-26	100ng/ml
B27 supplement	invitrogen	12587010	1x
N2 supplement	Invitrogen	17502048	1x
nicotinamide	Sigma	N0636	1mM
Y-27632	Sigma	1254	9uM
TFG-b R kinase inhibitor IV	Tocris	616461	0.5uM
S11_9. Mouse alveolar type II cell culture media composition
Components	Company	Catalogue Number	Final Concentration
Advanced DMEM/F12	Gibco	12634028	-
HEPES	Invitrogen	15630-080	10mM
P/S	Invitrogen	15140122	1X
GlutaMAX	invitrogen	35050-061	1X
CHIR99021	Tocris	4423	2uM
mEGF	Peprotech	315-09	50ng/ml
hNoggin	Peprotech	120-10C	100ng/ml
hFGF7	Peprotech	100-26	100ng/ml
B27 supplement	invitrogen	12587010	1x
N-acetylcysteine	Sigma	A9165	1mM
nicotinamide	Sigma	N0636	10mM
